# Population genomics of the island thrush elucidates one of earth’s great archipelagic radiations

**DOI:** 10.1101/2022.04.21.488757

**Authors:** Andrew Hart Reeve, Graham Gower, José Martín Pujolar, Brian Tilston Smith, Bent Petersen, Urban Olsson, Tri Haryoko, Bonny Koane, Gibson Maiah, Mozes P. K. Blom, Per G. P. Ericson, Martin Irestedt, Fernando Racimo, Knud Andreas Jønsson

**Affiliations:** Natural History Museum of Denmark, University of Copenhagen, DK-2100 Copenhagen Ø, Denmark; Lundbeck GeoGenetics Centre, The GLOBE Institute, University of Copenhagen, DK-1350 Copenhagen K, Denmark; Centre for Ocean Life, DTU Aqua, Kemitorvet, Building 202, DK-2800 Kgs. Lyngby, Denmark; Department of Ornithology, American Museum of Natural History, Central Park West at 79^th^ Street, New York, NY 10024, United States; Center for Evolutionary Hologenomics, The GLOBE Institute, University of Copenhagen, DK-1353 Copenhagen K, Denmark; Centre of Excellence for Omics-Driven Computational Biodiscovery, Faculty of Applied Sciences, AIMST University, Kedah, Malaysia; Gothenburg Global Biodiversity Centre, Box 461, SE-405 30 Gothenburg, Sweden; Department of Biological and Environmental Sciences, University of Gothenburg, Box 463, SE-405 30 Gothenburg, Sweden; Museum Zoologicum Bogoriense Research Centre for Biology, National Research and Innovation Agency (BRIN), Jl. Raya Jakarta-Bogor Km 46, Cibinong 16911, Indonesia; New Guinea Binatang Research Centre, Madang, Papua New Guinea; Museum für Naturkunde Berlin, Leibniz Institut für Evolutions- und Biodiversitätsforschung, 10115 Berlin, Germany; Department of Bioinformatics and Genetics, Swedish Museum of Natural History, P.O. Box 50007, SE-104 05 Stockholm, Sweden

## Abstract

Tropical islands are renowned as natural laboratories for evolutionary study. Lineage radiations across tropical archipelagos are ideal systems for investigating how colonization, speciation, and extinction processes shape biodiversity patterns. The expansion of the island thrush across the Indo-Pacific represents one of the largest yet most perplexing island radiations of any songbird species. The island thrush exhibits a complex mosaic of pronounced plumage variation across its range, and is arguably the world’s most polytypic bird. It is a sedentary species largely restricted to mountain forests, yet it has colonized a vast island region spanning a quarter of the globe. We conducted comprehensive sampling of island thrush populations and obtained genome-wide SNP data, which we used to reconstruct its phylogeny, population structure, gene flow, and demographic history. The island thrush evolved from migratory Palearctic ancestors and radiated explosively across the Indo-Pacific during the Pleistocene, with numerous instances of gene flow between populations. Its bewildering plumage variation masks a biogeographically intuitive stepping stone colonization path from the Philippines through the Greater Sundas, Wallacea and New Guinea to Polynesia. The island thrush’s success in colonizing Indo-Pacific mountains can be understood in light of its ancestral mobility and adaptation to cool climates; however, shifts in elevational range, degree of plumage variation and apparent dispersal rates in the eastern part of its range raise further intriguing questions about its biology.
