## Supplementary File 1 for "Population genomics of the island thrush elucidates one of earth’s great archipelagic radiations"

### Sheet: Raw Reads
Taxon (IOC v 10.2)	Museum Code	Source Institution	NCBI SRA Accession No.	Locality	Locality (Verbatim From Museum)	Material Type
Cataponera turdoides turdoides	AMNH 299507	American Museum of Natural History	XXXXXX	s Sulawesi	"C. Celebes; Lombasang Lompobatang"	toepad
Turdus celaenops	NRM 90188019	Swedish Museum of Natural History	XXXXXX	Japan	"Riu Kiu Isl., Hachijoshima"	toepad
Turdus chrysolaus orii	UWBM 83174	Burke Museum	XXXXXX	Sakhalin I., Russia	"Sakhalinskaya Oblast'; Nevel'skiy Rayon; Ostrov Sakhalin; Kitosia Bliz river mouth; 46°22'N 141°52'E"	tissue
Turdus feae	BMNH 1905.9.10.913	British Museum of Natural History	XXXXXX	wc Myanmar	"Mt. Victoria, S. Chin Hills"	toepad
Turdus merula merula	NRM 946191	Swedish Museum of Natural History	XXXXXX	Sweden	"Uppland, Vaxholm, Bogesund, Ådalen"	tissue
Turdus obscurus	UWBM 78352	Burke Museum	XXXXXX	e Russia	"Irkutskaya Oblast'; Irkutskiy Rayon; Yerbogachen, 105 km N; Nizhnyaya Tunguska river; 62°10.2'N 108°20'E; 276 m"	tissue
Turdus pallidus	UWBM 75229	Burke Museum	XXXXXX	se Russia	"Primorskiy Kray; Anuchinskiy Rayon; Arsen'yev, 22 km N, 18 km W; Khrebet Siniy; 44°22.04'N 133°01.59'E"	tissue
Turdus poliocephalus albifrons	AMNH 336537	American Museum of Natural History	XXXXXX	Erromango, Vanuatu	Vanuatu: Erromango	toepad
Turdus poliocephalus becki	AMNH 213123	American Museum of Natural History	XXXXXX	Lopevi, Vanuatu	Vanuatu: Lopevi	toepad
Turdus poliocephalus becki	AMNH 213130	American Museum of Natural History	XXXXXX	Epi, Vanuatu	Vanuatu: Epi	toepad
Turdus poliocephalus becki	AMNH 213136	American Museum of Natural History	XXXXXX	Emae, Vanuatu	Vanuatu: Mai I.	toepad
Turdus poliocephalus becki	AMNH 213163	American Museum of Natural History	XXXXXX	Paama, Vanuatu	Vanuatu: Panuma I.	toepad
Turdus poliocephalus beehleri	USNM 584915	Smithsonian Institution National Museum of Natural History	XXXXXX	New Ireland, Bismarcks	Cape Narum, 15 km NNW; New Ireland Province; New Ireland; Papua New Guinea	toepad
Turdus poliocephalus bougainvillei	AMNH 226224	American Museum of Natural History	XXXXXX	Bougainville, Solomons	South Pacific: Papua New Guinea: Autonomous Region of Bougainville; Bougainville	toepad
Turdus poliocephalus canescens	QMO 19743	Queensland Museum	XXXXXX	Goodenough, D'Entrecasteaux Is.		toepad
Turdus poliocephalus celebensis	AMNH 299444	American Museum of Natural History	XXXXXX	sw Sulawesi	Indonesia: Sulawesi; Wawo Karang Lompo, S. Celebes	toepad
Turdus poliocephalus celebensis	AMNH DOT 12571	American Museum of Natural History	XXXXXX	sw Sulawesi	Indonesia: Sulawesi Selatan (South Sulawesi Province); Kabupaten (regency) Gowa; Sulawesi Island; Cikoro Desa (village of Cikoro), Dudun (township) Lembang Bine, Kampung (neighborhood) Parang Bintolo	tissue
Turdus poliocephalus deningeri	ZMUC 148358 (specimen voucher MZB 33.256)	Natural History Museum of Denmark	XXXXXX	Seram, Moluccas	above Kanikeh, camp 2; Seram; Indonesia	tissue
Turdus poliocephalus efatensis	AMNH 213129	American Museum of Natural History	XXXXXX	Nguna, Vanuatu	Vanuatu: Nguna I.	toepad
Turdus poliocephalus efatensis	AMNH DOT 21349	American Museum of Natural History	XXXXXX	Efate, Vanuatu	Vanuatu: Shefa; Efate; 4.2 km SE Port Havana	tissue
Turdus poliocephalus erythropleurus	AMNH 338105	American Museum of Natural History	XXXXXX	Cocos (Keeling) Is. (introduced from Christmas)	Cocos (Keeling) Islands: Horsburgh Island (=Pulo Luar)	toepad
Turdus poliocephalus erythropleurus	AMNH 768697	American Museum of Natural History	XXXXXX	Christmas	Indian Ocean: Christmas Island: Christmas Island; West Part	toepad
Turdus poliocephalus fumidus	NRM 569331	Swedish Museum of Natural History	XXXXXX	w Java	W.Java, Kandong Badah	toepad
Turdus poliocephalus hades	AMNH 223922	American Museum of Natural History	XXXXXX	Gau, Fiji	Fiji: Gau Island [=Ngau Island]	toepad
Turdus poliocephalus heinrothi	AMNH 575398	American Museum of Natural History	XXXXXX	Mussau, Bismarcks	Papua New Guinea: New Ireland Province; Mussau Island [=Saint Matthias Island]	toepad
Turdus poliocephalus hygroscopus	AMNH 292834	American Museum of Natural History	XXXXXX	s Sulawesi	Indonesia: Sulawesi, Latimodjong Mt	toepad
Turdus poliocephalus indrapurae	AMNH 575637	American Museum of Natural History	XXXXXX	sc Sumatra	Indonesia: Korinchi Peak [=Gunung Kerinci], W. Sumatra	toepad
Turdus poliocephalus javanicus	AMNH 575611	American Museum of Natural History	XXXXXX	c Java	Indonesia: Jawa Barat (west Java); Mt. Tjerimai [Gunung Cereme]	toepad
Turdus poliocephalus katanglad	NHMD 129066	Natural History Museum of Denmark	XXXXXX	c Mindanao, Philippines	"Katinglad Volcano, Mindanao, 9000 feet"	toepad
Turdus poliocephalus kelleri	NHMD 135167	Natural History Museum of Denmark	XXXXXX	se Mindanao, Philippines	"Mt. Apo, 6250 ft, Mindanao"	toepad
Turdus poliocephalus kulambangrae	AMNH DOT 215	American Museum of Natural History	XXXXXX	Kolombangara, Solomons	South Pacific: Solomon Islands: Western Province; New Georgia Islands; Kolombangara; Southwest flank of Mt. Mbatuvana	tissue
Turdus poliocephalus layardi	AMNH 252626	American Museum of Natural History	XXXXXX	Ovalau, Fiji	Fiji: Ovalau Island	toepad
Turdus poliocephalus layardi	AMNH 252627	American Museum of Natural History	XXXXXX	Yasawa, Fiji	Fiji: Yasawa Island	toepad
Turdus poliocephalus layardi	AMNH 252636	American Museum of Natural History	XXXXXX	Koro, Fiji	Fiji: Koro I.	toepad
Turdus poliocephalus layardi	AMNH 252655	American Museum of Natural History	XXXXXX	Viti Levu, Fiji	Fiji: Viti Levu	toepad
Turdus poliocephalus loeseri	YPM 41020	Yale Peabody Museum of Natural History	XXXXXX	n Sumatra	Asia; Indonesia; Sumatra; Aceh Province; Mount Leuser ( bivovac #3 on trail from Blangbeke to Mount Loser )	toepad
Turdus poliocephalus malekulae	AMNH 214424	American Museum of Natural History	XXXXXX	Ambrym, Vanuatu	Vanuatu: Ambrym	toepad
Turdus poliocephalus malekulae	AMNH 216313	American Museum of Natural History	XXXXXX	Pentecost, Vanuatu	Vanuatu: Pentacost I.	toepad
Turdus poliocephalus malekulae	AMNH DOT 21367	American Museum of Natural History	XXXXXX	Malekula, Vanuatu	Vanuatu: Malampa; Malakula; 5.2 km SW Lingarak Village	tissue
Turdus poliocephalus malindangensis	NHMD 135166	Natural History Museum of Denmark	XXXXXX	nw Mindanao, Philippines	"Summit of Grand Malindang, Mindanao, 9000 feet"	toepad
Turdus poliocephalus mareensis	AMNH 575490	American Museum of Natural History	XXXXXX	Maré, Loyalty Is.	New Caledonia: Loyalty Islands; Mare	toepad
Turdus poliocephalus mindorensis	AMNH 575605	American Museum of Natural History	XXXXXX	Mindoro, Philippines	Republic of the Philippines: Mindoro; Mt. Dulungan	toepad
Turdus poliocephalus nigrorum	NHMD 131422	Natural History Museum of Denmark	XXXXXX	Negros, Philippines	"Negros ID, Makawili, Canlaon, Negros Oriental, 7200'"	toepad
Turdus poliocephalus niveiceps	NRM 569330	Swedish Museum of Natural History	XXXXXX	Taiwan	Formosa, Horisha	toepad
Turdus poliocephalus papuensis	AMNH DOT 19847	American Museum of Natural History	XXXXXX	Karkar I., ne New Guinea	Papua New Guinea: Madang Province; Karkar Island; Crater Rim Bush Camp	tissue
Turdus poliocephalus papuensis	NHMD 138743	Natural History Museum of Denmark	XXXXXX	Central Range, e New Guinea	"Lake Aunde, Mt Wilhelm"	tissue
Turdus poliocephalus papuensis	NHMD 192303	Natural History Museum of Denmark	XXXXXX	Huon Peninsula, e New Guinea		blood
Turdus poliocephalus placens	AMNH 216295	American Museum of Natural History	XXXXXX	Ureparapara, Vanuatu	Vanuatu: Banks Islands; Ureparapara [=Bligh Island]	toepad
Turdus poliocephalus placens	AMNH DOT 21538	American Museum of Natural History	XXXXXX	Vanua Lava, Vanuatu	Vanuatu: Torba; Vanua Lava; 1.3 km NE Mosina Village	tissue
Turdus poliocephalus poliocephalus	AMNH 454235	American Museum of Natural History	XXXXXX	Norfolk	Australia: Norfolk Island; Steels Point, Norfolk I., E. of Australia	toepad
Turdus poliocephalus pritzbueri	AMNH 336817	American Museum of Natural History	XXXXXX	Tanna, Vanuatu	Vanuatu: Tanna Island	toepad
Turdus poliocephalus pritzbueri	RMNH.AVES.146375	Rijksmuseum van Natuurlijke Histoire	XXXXXX	Lifou, Loyalty Is.	Loyalty Isl.; Lifu, Kepenehe	toepad
Turdus poliocephalus rennellianus	AMNH DOT 6594	American Museum of Natural History	XXXXXX	Rennell, Solomons	South Pacific: Solomon Islands: Rennell and Bellona Province; Tahamatangi; Rennell Island; Lake Tegano (Te Nggano)	tissue
Turdus poliocephalus ruficeps	AMNH 252598	American Museum of Natural History	XXXXXX	Kadavu, Fiji	Fiji: Kandavu Island	toepad
Turdus poliocephalus samoensis	AMNH 206154	American Museum of Natural History	XXXXXX	Savaiʻi, Samoa	Samoa: Savaii	toepad
Turdus poliocephalus samoensis	AMNH 206897	American Museum of Natural History	XXXXXX	Upolu, Samoa	Samoa: Upolu	toepad
Turdus poliocephalus schlegelii	AMNH 345779	American Museum of Natural History	XXXXXX	w Timor, Lesser Sundas	Indonesia: East Nusa Tenggara: Mt. Mutis	toepad
Turdus poliocephalus seebohmi	AMNH 575639	American Museum of Natural History	XXXXXX	n Borneo	Malaysia: Sabah; Borneo; Kina Balu, N. Borneo	toepad
Turdus poliocephalus sladeni	AMNH DOT 22868	American Museum of Natural History	XXXXXX	Guadalcanal, Solomons	South Pacific: Solomon Islands: Guadalcanal Province; Guadalcanal; Chupukama Camp	tissue
Turdus poliocephalus ssp	AMNH 336962	American Museum of Natural History	XXXXXX	Futuna, Vanuatu	Vanuatu: Futuna	toepad
Turdus poliocephalus ssp	B36870	Cincinnati Museum Center	XXXXXX	Panay, Philippines	Northwest ridge approach Mt. Maja-as; Libacao; Aklan; Panay; Republic of the Philippines	tissue
Turdus poliocephalus ssp	B37307	Cincinnati Museum Center	XXXXXX	Mt. Busa, Mindanao, Philippines	Mt. Busa, Binai; Kiamba; Sarangani; Mindanao; Republic of the Philippines	tissue
Turdus poliocephalus ssp	FMNH 358378	Field Museum of Natural History	XXXXXX	Sibuyan, Philippines	Mayo's Peak, Mt Guitinguitin; Sibuyan; Philippines	toepad
Turdus poliocephalus sterlingi	AMNH 345801	American Museum of Natural History	XXXXXX	e Timor, Lesser Sundas	East Timor: Mount Ramelau	toepad
Turdus poliocephalus stresemanni	RMNH.AVES 81993	Rijksmuseum van Natuurlijke Histoire	XXXXXX	ec Java	"Lawu, Oost Java"	toepad
Turdus poliocephalus tempesti	AMNH 252562	American Museum of Natural History	XXXXXX	Taveuni, Fiji	Fiji: Taveuni Island	toepad
Turdus poliocephalus thomassoni	AMNH 416872	American Museum of Natural History	XXXXXX	n Luzon, Philippines	Republic of the Philippines: Luzon; Haight's Place, Benguet	toepad
Turdus poliocephalus thomassoni	ZMUC 118421 (aka ZMUC 02632)	Natural History Museum of Denmark	XXXXXX	n Luzon, Philippines	from MKP: "mt. Pulog, Cordillera Centra, Northern Luzon"	blood
Turdus poliocephalus tolokiwae	AMNH 836154	American Museum of Natural History	XXXXXX	Tolokiwa, Bismarcks	Papua New Guinea: Morobe; Bismarck Archipelago; Tolokiwa Island	toepad
Turdus poliocephalus vanikorensis	AMNH 214400	American Museum of Natural History	XXXXXX	Utupua, Santa Cruz Is.	South Pacific: Solomon Islands: Temotu Province; Santa Cruz Islands; Utupua	toepad
Turdus poliocephalus vanikorensis	AMNH 214427	American Museum of Natural History	XXXXXX	Malo, Vanuatu	Vanuatu: Malo I.	toepad
Turdus poliocephalus vanikorensis	AMNH 214440	American Museum of Natural History	XXXXXX	Espiritu Santo, Vanuatu	Vanuatu: Santo I.	toepad
Turdus poliocephalus versteegi	AMNH 340312	American Museum of Natural History	XXXXXX	w New Guinea	Indonesia: Habbema Lake	toepad
Turdus poliocephalus vinitinctus	AMNH 575436	American Museum of Natural History	XXXXXX	Lord Howe	Australia: Lord Howe Island; The Pines	toepad
Turdus poliocephalus vitiensis	AMNH 223923	American Museum of Natural History	XXXXXX	Vanua Levu, Fiji	Fiji: Vanua Levu	toepad
Turdus poliocephalus whiteheadi	AMNH 575625	American Museum of Natural History	XXXXXX	e Java	Indonesia: Jawa Timur (East Java); Mt. Arjuno	toepad
Turdus poliocephalus whitneyi	AMNH DOT 21512	American Museum of Natural History	XXXXXX	Gaua, Vanuatu	Vanuatu: Torba; Gaua; E shore Lake Letes	tissue
Turdus poliocephalus xanthopus	AMNH 575554	American Museum of Natural History	XXXXXX	Grande Terre, New Caledonia	New Caledonia: Mt. Taom	toepad
						NA
						NA
						NA
						NA
						NA
						NA
						NA
						NA
						NA
						NA
						NA
						NA

### Sheet: Mitogenomes
Taxon (IOC v 10.2)	Genbank Accession No.
Geokichla sibirica	MK377247
Myadestes myadestinus	NC_031352
Turdus eunomus	KM015261
Turdus kessleri	NC_041095
Turdus mandarinus	KT601060
Turdus mandarinus	NC_028188
Turdus migratorius	NC_024872
Turdus naumanni	KJ834096
Turdus philomelos	KC545406
Turdus hortulorum	KF926987
Turdus rufiventris	KT346357
Zoothera aurea	KT340629
