## Supplementary File 5 for "Population genomics of the island thrush elucidates one of earth’s great archipelagic radiations"

### Sheet: Sheet1
Taxon	Museum Number	Study ID	Year collected	Sex (phenotype)	Sex (genetic)	Range: Latitude	Range: Longitude	Coverage	Depth	Fraglen	GC	Read dosage	5’ C>T	3’ G>A	Heterozygosity	Coverage (Mt)	Depth (Mt)	Fraglen (Mt)	GC (Mt)
Cataponera turdoides turdoides	AMNH 299507	NA	1931	F	F	-5.3468	119.932	0.878456	7.20677	123	38.94	0.472443	0.0456157	0.0455249	0.00352577	0.998805	406.925	186	47.99
Turdus celaenops	NRM 90188019	Tcel90188019	1922	M	F	33.1106	139.796	0.882567	11.0129	111	37.94	0.492625	0.0349526	0.0349629	0.0748609	0.996355	229.668	149	47.99
Turdus chrysolaus orii	UWBM 83174	Tchry00083174	2003	F	F	46.3667	141.867	0.894912	6.85897	152	39.45	0.48088	0.0077764	0.00796454	0.127553	0.999821	984.084	144	48.49
Turdus feae	BMNH 1905.9.10.913	Tfea05910913			M	39.0063	113.256	0.885093	11.8565	109	38.94	0.945954	0.0409831	0.0408295	0.126128	0.997251	61.3077	112	46.98
Turdus merula merula	NRM 946191	Tmer00000106	1994	M	M	59.402	18.2472	0.941377	19.6788	147	40.45	0.972312	0.0182112	0.00980288	0.00714211	0.986135	23.859	150	47.49
Turdus poliocephalus niveiceps	NRM 569330	Tniv00569330	1916	F	F	23.6978	120.961	0.886903	15.6742	143	37.44	0.503513	0.0327559	0.0327976	0.0425346	0.998147	218.575	160	48.49
Turdus obscurus	UWBM 78352	Tobs00078352	2004	M	M	62.17	108.333	0.912045	10.4768	149	36.93	0.981118	0.0117207	0.0112981	0.153749	1	996.953	146	48.49
Turdus pallidus	UWBM 75229	Tpal00075229	2002	F	F	44.3673	133.026	0.914573	17.2924	150	37.94	0.502399	0.0126681	0.0114719	0.111263	0.999701	996.611	147	48.99
Turdus poliocephalus albifrons	AMNH 336537	Tpol00336537	1937	M	M	-18.8278	169.116	0.881056	10.7931	114	38.94	0.9307	0.040424	0.0411461	0.0270003	0.99486	416.138	184	47.49
Turdus poliocephalus becki	AMNH 213123	Tpol00213123	1926	M	M	-16.5124	168.342	0.885474	21.8036	114	38.44	0.944057	0.0460227	0.0458043	0.0325935	0.99498	246.237	155	46.98
Turdus poliocephalus becki	AMNH 213130	Tpol00213130	1926	M	M	-16.7547	168.25	0.882423	12.3096	109	38.94	0.934251	0.0438848	0.0429082	0.0330322	0.99498	243.037	156	46.98
Turdus poliocephalus becki	AMNH 213136	Tpol00213136	1926	M	M	-17.066	168.377	0.882623	12.2338	115	38.94	0.942304	0.0391401	0.039152	0.0339546	0.99498	220.522	152	47.49
Turdus poliocephalus becki	AMNH 213163	Tpol00213163	1926	F	F	-16.4717	168.236	0.854682	3.7452	120	38.94	0.479539	0.043312	0.0435458	0.0289048	0.99498	188.244	150	47.49
Turdus poliocephalus beehleri	USNM 584915	Tpol00584915	1976	unknown	F	-3.325198	151.945669	0.896865	18.4315	149	39.45	0.430717	0.0279277	0.0277785	0.0384202	0.995637	926.216	149	48.49
Turdus poliocephalus bougainvillei	AMNH 226224	Tpol00226224	1927	M	M	-6.541748	155.643530	0.881115	10.6947	112	38.44	0.936638	0.0457525	0.0460214	0.0234205	0.99486	248.938	156	46.98
Turdus poliocephalus canescens	QMO 19743	Tpol00019743	1894		F	-9.34095	150.234	0.465533	0.737516	69	39.95	0.437982	0.113209	0.111979	0.0236023	0.994621	26.2509	117	48.99
Turdus poliocephalus celebensis	AMNH 299444	Tpol00299444	1931	M	M	-5.38643	119.897	0.877436	5.92935	116	39.95	0.913576	0.0505865	0.050908	0.0229253	0.995578	304.392	178	47.49
Turdus poliocephalus celebensis	AMNH DOT 12571	Tpol00012571	1998	M	M	-5.38643	119.897	0.907721	10.7056	151	36.93	0.987147	0.0116115	0.0114861	0.0269737	0.996534	989.168	146	47.99
Turdus poliocephalus deningeri	ZMUC 148358 (specimen voucher MZB 33.256)	Tpol00148358	2012	M	M	-3.128087	129.359685	0.906815	10.1247	150	37.94	0.986898	0.0105548	0.0104132	0.0152703	0.993665	988.022	147	48.99
Turdus poliocephalus efatensis	AMNH 213129	Tpol00213129	1926	M	M	-17.4509	168.353	0.882185	12.5279	110	38.94	0.934555	0.0482563	0.0482607	0.0371347	0.99498	250.022	159	47.49
Turdus poliocephalus efatensis	AMNH DOT 21349	Tpol00021349	2014	M	M	-17.6712	168.407	0.906038	9.64512	150	37.44	0.989006	0.0107629	0.0106557	0.0357213	0.994143	989.818	147	47.99
Turdus poliocephalus erythropleurus	AMNH 338105	Tpol00338105	1939	F	F	-10.4917	105.636	0.881533	11.1223	116	38.44	0.489105	0.038986	0.0389216	0.0235753	0.993008	254.056	164	46.98
Turdus poliocephalus erythropleurus	AMNH 768697	Tpol00768697	1961	F	F	-10.4917	105.636	0.806379	4.9267	106	47.49	0.422717	0.0372902	0.0386514	0.0240693	0.99498	311.306	174	47.99
Turdus poliocephalus fumidus	NRM 569331	Tpol00569331	1916		F	-6.78782	106.982	0.883755	13.2032	136	37.44	0.499221	0.0368934	0.0365375	0.0175188	0.996534	175.227	146	47.99
Turdus poliocephalus hades	AMNH 223922	Tpol00223922	1924	M	M	-18.0109	179.306	0.881752	11.2505	115	38.94	0.921368	0.0523148	0.0529263	0.0101441	0.99498	311.943	176	47.99
Turdus poliocephalus heinrothi	AMNH 575398	Tpol00575398	1923	M	M	-1.43931	149.618	0.883329	15.2511	124	37.94	0.941151	0.0410834	0.0419069	0.0107247	0.99498	259.152	173	46.98
Turdus poliocephalus indrapurae	AMNH 575637	Tpol00575637	1914	F	F	-1.69577	101.267	0.883805	15.7899	121	37.94	0.49094	0.0512668	0.0511347	0.00774445	0.995637	198.344	142	47.49
Turdus poliocephalus javanicus	AMNH 575611	Tpol00575611	1928	M	M	-6.89484	108.405	0.881294	12.0006	105	38.94	0.933814	0.042084	0.041788	0.0264114	0.995518	192.922	137	48.49
Turdus poliocephalus katanglad	NHMD 129066	Tpol00138022	1951	F	F	8.11679	124.923	0.887253	14.1645	127	38.44	0.489151	0.0338952	0.0342429	0.0928394	0.995637	379.12	184	47.49
Turdus poliocephalus kelleri	NHMD 135167	Tpol00141795	1904	M	M	6.98722	125.271	0.879828	9.85881	104	37.44	0.937223	0.0608158	0.0615024	0.079712	0.995637	254.667	156	47.49
Turdus poliocephalus kulambangrae	AMNH DOT 215	Tpol00000215	2004	F	F	-7.989068	157.072884	0.908544	11.9836	150	36.93	0.502914	0.0137683	0.0115583	0.0254773	0.993187	989.212	146	48.49
Turdus poliocephalus layardi	AMNH 252626	Tpol00252626	1924	M	M	-17.6813	178.788	0.87874	8.88398	111	38.44	0.942413	0.0472472	0.0468589	0.0180431	0.995458	176.461	139	47.99
Turdus poliocephalus layardi	AMNH 252627	Tpol00252627	1925	M	M	-16.7758	177.523	0.88255	14.7681	114	38.44	0.945541	0.0469892	0.0469265	0.0160209	0.994741	248.102	156	46.98
Turdus poliocephalus layardi	AMNH 252636	Tpol00252636	1924	M	M	-17.3114	179.404	0.883164	14.0021	120	38.44	0.940257	0.0496596	0.0499574	0.0165543	0.994801	197.397	143	48.99
Turdus poliocephalus layardi	AMNH 252655	Tpol00252655	1925	M	M	-17.8866	177.981	0.881842	12.041	112	38.44	0.949797	0.042613	0.04289	0.0253808	0.994801	330.83	183	47.49
Turdus poliocephalus loeseri	YPM 41020	Tpol00041020	1939	F	F	3.79627	97.2184	0.880287	10.8026	111	37.94	0.497573	0.0346042	0.0341777	0.00929855	0.99486	138.587	128	47.99
Turdus poliocephalus malekulae	AMNH DOT 21367	Tpol00021367	2014	M	M	-16.2884	167.509	0.905039	8.63215	150	36.93	0.994322	0.0129953	0.0107996	0.032145	0.993725	989.67	147	47.99
Turdus poliocephalus malekulae	AMNH 214424	Tpol00214424	1926	M	M	-16.2574	168.132	0.882326	11.9306	118	38.44	0.930184	0.044785	0.0451977	0.033567	0.996115	232.473	155	47.49
Turdus poliocephalus malekulae	AMNH 216313	Tpol00216313	1927	M	M	-15.7521	168.19	0.883503	12.576	128	38.44	0.940254	0.0396677	0.0399072	0.0334387	0.99498	326.3	185	47.49
Turdus poliocephalus malindangensis	NHMD 135166	Tpol00141794	1906	F	F	8.21694	123.637	0.885899	15.6086	118	38.94	0.475404	0.0539253	0.054041	0.063748	0.996534	347.334	187	47.49
Turdus poliocephalus mareensis	AMNH 575490	Tpol00575490	1882	F?	F	-21.5229	167.98	0.880278	10.3518	116	37.94	0.477487	0.0660303	0.066182	0.0289726	0.995458	116.256	129	46.98
Turdus poliocephalus mindorensis	AMNH 575605	Tpol00575605	1895	M	M	12.9126	121.128	0.808049	2.78023	123	36.43	0.978586	0.0469965	0.0465516	0.071352	0.99498	336.39	179	46.98
Turdus poliocephalus nigrorum	NHMD 131422	Tpol00138023	1953	M	M	10.1114	123.028	0.883817	15.4248	115	38.44	0.968996	0.0347422	0.0345576	0.0412839	0.995578	196.185	139	46.98
Turdus poliocephalus papuensis	AMNH DOT 19847	Tpol00019847	2012	M	M	-4.64928	145.98	0.910873	14.5357	150	37.94	0.990436	0.0115539	0.0111475	0.0365712	0.994024	992.039	146	47.99
Turdus poliocephalus papuensis	NHMD 138743	Tpol00150143	2015	F	F	-5.7802	145.03	0.909898	11.7294	148	37.94	0.50764	0.0125786	0.0110842	0.0548384	0.993665	991.92	146	47.99
Turdus poliocephalus papuensis	NHMD 192303	Tpol00192303	2016	unknown	F	-6.08326	146.913	0.908328	11.1175	150	37.94	0.505721	0.0133674	0.0112359	0.0538273	0.997789	96.7924	147	48.99
Turdus poliocephalus placens	AMNH DOT 21538	Tpol00021538	2014	M	M	-13.8283	167.468	0.906982	10.1715	149	36.93	0.986896	0.0118694	0.011159	0.0319547	0.99498	992.299	147	47.99
Turdus poliocephalus placens	AMNH 216295	Tpol00216295	1926	M	M	-13.5352	167.322	0.884247	15.3354	126	38.44	0.936685	0.0429002	0.0433153	0.0291016	0.99498	281.496	175	46.98
Turdus poliocephalus poliocephalus	AMNH 454235	Tpol00454235	1912	F	F	-29.0351	167.954	0.882049	12.6576	118	38.44	0.497373	0.0346529	0.0343112	0.00841728	0.995458	206.668	149	47.99
Turdus poliocephalus pritzbueri	AMNH 336817	Tpol00336817	1936	M	M	-19.5122	169.343	0.882425	10.1769	115	39.95	0.907305	0.0445145	0.0447612	0.0252904	0.994801	350.995	188	47.49
Turdus poliocephalus pritzbueri	RMNH.AVES.146375	Tpol00146375	1878	F	F	-20.9536	167.196	0.874343	6.11708	118	37.94	0.484807	0.0568325	0.0573113	0.0254376	0.992888	98.6915	124	47.49
Turdus poliocephalus rennellianus	AMNH DOT 6594	Tpol00006594	1995	unknown	M	-11.6377	160.261	0.904723	8.4297	151	37.44	0.986375	0.0098208	0.0098223	0.0270151	0.995637	990.363	147	48.49
Turdus poliocephalus ruficeps	AMNH 252598	Tpol00252598	1925	M	M	-19.0205	178.193	0.881005	10.985	110	38.94	0.936329	0.0446343	0.044424	0.017395	0.992649	224.388	151	47.49
Turdus poliocephalus samoensis	AMNH 206154	Tpol00206154	1924	M	M	-13.6224	-172.422	0.880253	11.0528	110	38.94	0.92539	0.0496538	0.0504155	0.0161234	0.995697	282.61	170	48.49
Turdus poliocephalus samoensis	AMNH 206897	Tpol00206897	1924	M	M	-13.9329	-171.743	0.880643	10.5932	107	38.94	0.921529	0.0483432	0.0482358	0.014655	0.995637	273.117	162	48.49
Turdus poliocephalus schlegelii	AMNH 345779	Tpol00345779	1932	M	M	-9.56103	124.23	0.88387	14.9584	116	37.94	0.960128	0.0408369	0.0408256	0.036865	0.995637	240.247	157	46.98
Turdus poliocephalus seebohmi	AMNH 575639	Tpol00575639	1892	M	M	6.07243	116.561	0.882193	11.6071	115	38.44	0.920047	0.0564358	0.0565162	0.0511384	0.99498	290.313	163	47.99
Turdus poliocephalus sladeni	AMNH DOT 22868	Tpol00022868	2015	M	M	-9.621970	160.159779	0.907375	10.6809	150	36.93	0.984526	0.0141113	0.0112794	0.0246262	0.995637	989.7	146	48.49
Turdus poliocephalus ssp	AMNH 336962	Tpol00336962	1937	M	M	-19.5312	170.218	0.884566	19.3173	116	38.44	0.942907	0.036897	0.0369805	0.0246053	0.994801	237.058	156	47.49
Turdus poliocephalus ssp	B36870	Tpol00036870	1992		F	11.1555	122.479	0.913172	14.882	142	37.94	0.500116	0.0106237	0.00930242	0.0449103	0.997669	834.923	140	48.49
Turdus poliocephalus ssp	B37307	Tpol00037307	1993		M	6.10903	124.686	0.91429	16.6599	142	37.94	0.983312	0.0109284	0.00979707	0.0781485	0.993725	680.666	140	47.99
Turdus poliocephalus ssp	FMNH 358378	Tpol00358378	1992	M	M	12.4144	122.587	0.884042	11.963	129	38.94	0.95634	0.0199991	0.0197423	0.03951	0.995637	184.822	144	48.49
Turdus poliocephalus sterlingi	AMNH 345801	Tpol00345801	1932	M	M	-8.90665	125.493	0.883463	12.9414	116	38.44	0.933133	0.0433195	0.0436047	0.0431869	0.995637	240.966	158	46.48
Turdus poliocephalus stresemanni	RMNH.AVES 81993	Tpol00081993	1956	M	M	-7.62734	111.195	0.882107	6.26365	138	37.94	1.00362	0.0407443	0.0402548	0.0914281	0.99498	437.844	180	47.49
Turdus poliocephalus tempesti	AMNH 252562	Tpol00252562	1924	M	M	-16.8554	-179.963	0.879203	9.30414	103	38.94	0.927153	0.0471112	0.0468846	0.0209998	0.993964	214.153	144	47.99
Turdus poliocephalus thomassoni	AMNH 416872	Tpol00416872	1930	M	M	16.5969	120.689	0.882012	10.6501	109	37.94	0.943019	0.0445507	0.0446065	0.0873535	0.995637	188.496	139	47.99
Turdus poliocephalus thomassoni	ZMUC 118421 (aka ZMUC 02632)	Tpol00002632			M	16.5833	120.883	0.909596	11.6279	151	37.44	0.988713	0.0110474	0.0107937	0.0854403	0.991992	12.2528	144	48.99
Turdus poliocephalus tolokiwae	AMNH 836154	Tpol00836154	1972	M	M	-5.313659	147.589529	0.88542	15.5665	133	37.94	0.960796	0.029012	0.0294216	0.0125845	0.99498	238.062	170	46.98
Turdus poliocephalus vanikorensis	AMNH 214400	Tpol00214400	1926	M	M	-11.2533	166.532	0.883691	14.242	122	38.44	0.91282	0.0453321	0.0454678	0.0290491	0.99498	300.596	177	47.49
Turdus poliocephalus vanikorensis	AMNH 214427	Tpol00214427	1926	M	M	-15.6791	167.171	0.882741	12.8185	116	38.44	0.939938	0.0423785	0.0429837	0.0328226	0.99498	211.961	149	47.99
Turdus poliocephalus vanikorensis	AMNH 214440	Tpol00214440	1926	F	F	-15.3087	166.943	0.883652	13.7555	123	38.44	0.483075	0.0432598	0.0438549	0.0373186	0.99498	273.061	168	47.49
Turdus poliocephalus versteegi	AMNH 340312	Tpol00340312	1938	F	F	-4.13891	138.67	0.884138	14.2865	120	38.44	0.49169	0.0474797	0.0474038	0.0565341	0.995637	260.888	164	47.99
Turdus poliocephalus vinitinctus	AMNH 575436	Tpol00575436	1914	M	M	-31.5518	159.083	0.880307	10.9565	107	38.44	0.951839	0.0364348	0.0358631	0.00406147	0.99498	228.191	153	48.49
Turdus poliocephalus vitiensis	AMNH 223923	Tpol00223923	1924	M	M	-16.583	179.293	0.881322	10.3983	117	38.94	0.934282	0.0498036	0.050411	0.0219024	0.994801	365.279	191	47.49
Turdus poliocephalus whiteheadi	AMNH 575625	Tpol00575625	1896	M	M	-7.76489	112.589	0.877794	7.49151	108	38.44	0.930372	0.0564442	0.0563158	0.0248891	0.995578	200.922	140	48.49
Turdus poliocephalus whitneyi	AMNH DOT 21512	Tpol00021512	2014	F	F	-14.2884	167.518	0.907967	11.2542	149	37.44	0.504183	0.0122505	0.0109001	0.0273085	0.994562	989.181	146	48.49
Turdus poliocephalus xanthopus	AMNH 575554	Tpol00575554	1914	M	M	-21.417	165.443	0.883249	14.3637	114	38.44	0.938786	0.0428987	0.0426204	0.025887	0.995637	208.228	146	46.98
